# Nitrogen source and Nod factor signaling map out the assemblies of *Lotus japonicus* root bacterial communities

**DOI:** 10.1101/2023.05.27.542319

**Authors:** Ke Tao, Ib T. Jensen, Sha Zhang, Eber Villa-Rodríguez, Zuzana Blahovska, Camilla Lind Salomonsen, Anna Martyn, Þuríður Nótt Björgvinsdóttir, Simon Kelly, Luc Janss, Marianne Glasius, Rasmus Waagepetersen, Simona Radutoiu

**Affiliations:** Department of Molecular Biology and Genetics, Aarhus University, Denmark; Department of Chemistry, Aarhus University, Denmark; Center for Quantitative Genetics and Genomics, Aarhus University, Denmark; Department of Mathematical Sciences, Aalborg University, Denmark

## Abstract

Symbiosis with soil-dwelling bacteria that fix atmospheric nitrogen allows legume plants to grow in nitrogen-depleted soil. Symbiosis impacts the assembly of root microbiota, but it is not known how this process takes place and whether it is independent of nitrogen nutrition. We use plant and bacterial mutants to address the role of Nod factor signaling on *Lotus japonicus* root microbiota assembly. We found that Nod factors are produced by symbionts to activate Nod factor signaling in the host, and this modulates the assembly of a symbiotic root microbiota. *Lotus* plants grown in symbiosis-permissive or suppressive soils delineated three nitrogen-dependent nutritional states: starved, symbiotic, or inorganic. We found that root and rhizosphere microbiomes associated with these states differ in composition and connectivity, demonstrating that symbiosis and inorganic nitrogen impact the legume root microbiota differently. Finally, we demonstrated that selected bacterial genera delineating state-dependent microbiomes have a high level of accurate prediction.
