## Supplemental Table 2 for "Nitrogen source and Nod factor signaling map out the assemblies of *Lotus japonicus* root bacterial communities"

### Sheet: none_root
Family	Pairs	Ratio of abundance between genotype
AsCoM_f_378	Gifu_vs_nfre	0.9837
AsCoM_f_4827	Gifu_vs_nfre	1.43755
Burkholderiaceae	Gifu_vs_nfre	0.515821
Caulobacteraceae	Gifu_vs_nfre	1.1599
Comamonadaceae	Gifu_vs_nfre	1.16241
Dongiaceae	Gifu_vs_nfre	0.89429
Hyphomicrobiaceae	Gifu_vs_nfre	1.27709
Mesorhizobium	Gifu_vs_nfre	2.00826
Oxalobacteraceae	Gifu_vs_nfre	6.08088
Pseudomonadaceae	Gifu_vs_nfre	1.75509
Rhizobiaceae	Gifu_vs_nfre	1.15759
Sphingomonadaceae	Gifu_vs_nfre	1.07433
Steroidobacteraceae	Gifu_vs_nfre	1.39458
Streptomycetaceae	Gifu_vs_nfre	1.92044
Xanthobacteraceae	Gifu_vs_nfre	1.4823
AsCoM_f_378	nfre_vs_Gifu	1.01657
AsCoM_f_4827	nfre_vs_Gifu	0.695628
Burkholderiaceae	nfre_vs_Gifu	1.93866
Caulobacteraceae	nfre_vs_Gifu	0.862144
Comamonadaceae	nfre_vs_Gifu	0.860279
Dongiaceae	nfre_vs_Gifu	1.11821
Hyphomicrobiaceae	nfre_vs_Gifu	0.783029
Mesorhizobium	nfre_vs_Gifu	0.497943
Oxalobacteraceae	nfre_vs_Gifu	0.16445
Pseudomonadaceae	nfre_vs_Gifu	0.569771
Rhizobiaceae	nfre_vs_Gifu	0.863867
Sphingomonadaceae	nfre_vs_Gifu	0.930815
Steroidobacteraceae	nfre_vs_Gifu	0.717063
Streptomycetaceae	nfre_vs_Gifu	0.520714
Xanthobacteraceae	nfre_vs_Gifu	0.674628
AsCoM_f_378	Gifu_vs_chit5	0.725748
AsCoM_f_4827	Gifu_vs_chit5	10.5853
Burkholderiaceae	Gifu_vs_chit5	1.63374
Caulobacteraceae	Gifu_vs_chit5	0.858144
Comamonadaceae	Gifu_vs_chit5	1.41072
Dongiaceae	Gifu_vs_chit5	1.11405
Hyphomicrobiaceae	Gifu_vs_chit5	1.80355
Mesorhizobium	Gifu_vs_chit5	6.30804
Oxalobacteraceae	Gifu_vs_chit5	15.0577
Pseudomonadaceae	Gifu_vs_chit5	6.9044
Rhizobiaceae	Gifu_vs_chit5	0.635242
Sphingomonadaceae	Gifu_vs_chit5	1.01565
Steroidobacteraceae	Gifu_vs_chit5	1.07767
Streptomycetaceae	Gifu_vs_chit5	0.862058
Xanthobacteraceae	Gifu_vs_chit5	1.91893
AsCoM_f_378	chit5_vs_Gifu	1.37789
AsCoM_f_4827	chit5_vs_Gifu	0.0944703
Burkholderiaceae	chit5_vs_Gifu	0.612091
Caulobacteraceae	chit5_vs_Gifu	1.16531
Comamonadaceae	chit5_vs_Gifu	0.708857
Dongiaceae	chit5_vs_Gifu	0.897624
Hyphomicrobiaceae	chit5_vs_Gifu	0.554461
Mesorhizobium	chit5_vs_Gifu	0.158528
Oxalobacteraceae	chit5_vs_Gifu	0.0664113
Pseudomonadaceae	chit5_vs_Gifu	0.144835
Rhizobiaceae	chit5_vs_Gifu	1.5742
Sphingomonadaceae	chit5_vs_Gifu	0.984589
Steroidobacteraceae	chit5_vs_Gifu	0.927928
Streptomycetaceae	chit5_vs_Gifu	1.16001
Xanthobacteraceae	chit5_vs_Gifu	0.521123
AsCoM_f_378	Gifu_vs_nfr5	0.713707
AsCoM_f_4827	Gifu_vs_nfr5	68.3912
Burkholderiaceae	Gifu_vs_nfr5	2.97081
Caulobacteraceae	Gifu_vs_nfr5	1.15269
Comamonadaceae	Gifu_vs_nfr5	1.07099
Dongiaceae	Gifu_vs_nfr5	0.826682
Hyphomicrobiaceae	Gifu_vs_nfr5	2.85771
Mesorhizobium	Gifu_vs_nfr5	37.5478
Oxalobacteraceae	Gifu_vs_nfr5	69.1125
Pseudomonadaceae	Gifu_vs_nfr5	1.05007
Rhizobiaceae	Gifu_vs_nfr5	0.770405
Sphingomonadaceae	Gifu_vs_nfr5	1.45641
Steroidobacteraceae	Gifu_vs_nfr5	0.850349
Streptomycetaceae	Gifu_vs_nfr5	1.79893
Xanthobacteraceae	Gifu_vs_nfr5	1.70985
AsCoM_f_378	nfr5_vs_Gifu	1.40113
AsCoM_f_4827	nfr5_vs_Gifu	0.0146218
Burkholderiaceae	nfr5_vs_Gifu	0.336608
Caulobacteraceae	nfr5_vs_Gifu	0.867535
Comamonadaceae	nfr5_vs_Gifu	0.933715
Dongiaceae	nfr5_vs_Gifu	1.20965
Hyphomicrobiaceae	nfr5_vs_Gifu	0.34993
Mesorhizobium	nfr5_vs_Gifu	0.0266327
Oxalobacteraceae	nfr5_vs_Gifu	0.0144692
Pseudomonadaceae	nfr5_vs_Gifu	0.952319
Rhizobiaceae	nfr5_vs_Gifu	1.29802
Sphingomonadaceae	nfr5_vs_Gifu	0.686621
Steroidobacteraceae	nfr5_vs_Gifu	1.17599
Streptomycetaceae	nfr5_vs_Gifu	0.555886
Xanthobacteraceae	nfr5_vs_Gifu	0.584846

### Sheet: 10 mM KNO3_root
Family	Pairs	Genotype_preference_index
Burkholderiaceae	Gifu_vs_nfre	1.62629
Caulobacteraceae	Gifu_vs_nfre	0.889993
Comamonadaceae	Gifu_vs_nfre	0.846954
Devosiaceae	Gifu_vs_nfre	1.3728
Mesorhizobium	Gifu_vs_nfre	0.741617
Methylophilaceae	Gifu_vs_nfre	2.15133
Nocardioidaceae	Gifu_vs_nfre	23.6417
Oxalobacteraceae	Gifu_vs_nfre	2.02315
Pseudomonadaceae	Gifu_vs_nfre	1.67117
Rhizobiaceae	Gifu_vs_nfre	0.646442
Sphingomonadaceae	Gifu_vs_nfre	0.759941
Steroidobacteraceae	Gifu_vs_nfre	0.934047
Streptomycetaceae	Gifu_vs_nfre	1.72309
Thermomonosporaceae	Gifu_vs_nfre	1.41312
Xanthobacteraceae	Gifu_vs_nfre	0.526656
Xanthomonadaceae	Gifu_vs_nfre	4.4757
Burkholderiaceae	nfre_vs_Gifu	0.614896
Caulobacteraceae	nfre_vs_Gifu	1.1236
Comamonadaceae	nfre_vs_Gifu	1.1807
Devosiaceae	nfre_vs_Gifu	0.728439
Mesorhizobium	nfre_vs_Gifu	1.34841
Methylophilaceae	nfre_vs_Gifu	0.464829
Nocardioidaceae	nfre_vs_Gifu	0.0422981
Oxalobacteraceae	nfre_vs_Gifu	0.494279
Pseudomonadaceae	nfre_vs_Gifu	0.598382
Rhizobiaceae	nfre_vs_Gifu	1.54693
Sphingomonadaceae	nfre_vs_Gifu	1.31589
Steroidobacteraceae	nfre_vs_Gifu	1.07061
Streptomycetaceae	nfre_vs_Gifu	0.580353
Thermomonosporaceae	nfre_vs_Gifu	0.707655
Xanthobacteraceae	nfre_vs_Gifu	1.89877
Xanthomonadaceae	nfre_vs_Gifu	0.223429
Burkholderiaceae	Gifu_vs_chit5	1.66578
Caulobacteraceae	Gifu_vs_chit5	0.591033
Comamonadaceae	Gifu_vs_chit5	1.58677
Devosiaceae	Gifu_vs_chit5	1.32008
Mesorhizobium	Gifu_vs_chit5	5.55764
Methylophilaceae	Gifu_vs_chit5	0.884747
Nocardioidaceae	Gifu_vs_chit5	11.2394
Oxalobacteraceae	Gifu_vs_chit5	2.7064
Pseudomonadaceae	Gifu_vs_chit5	0.490973
Rhizobiaceae	Gifu_vs_chit5	0.399573
Sphingomonadaceae	Gifu_vs_chit5	0.931265
Steroidobacteraceae	Gifu_vs_chit5	0.891357
Streptomycetaceae	Gifu_vs_chit5	1.79337
Thermomonosporaceae	Gifu_vs_chit5	1.26357
Xanthobacteraceae	Gifu_vs_chit5	0.752958
Xanthomonadaceae	Gifu_vs_chit5	1.13122
Burkholderiaceae	chit5_vs_Gifu	0.600319
Caulobacteraceae	chit5_vs_Gifu	1.69195
Comamonadaceae	chit5_vs_Gifu	0.630213
Devosiaceae	chit5_vs_Gifu	0.757531
Mesorhizobium	chit5_vs_Gifu	0.179932
Methylophilaceae	chit5_vs_Gifu	1.13027
Nocardioidaceae	chit5_vs_Gifu	0.0889728
Oxalobacteraceae	chit5_vs_Gifu	0.369495
Pseudomonadaceae	chit5_vs_Gifu	2.03677
Rhizobiaceae	chit5_vs_Gifu	2.50267
Sphingomonadaceae	chit5_vs_Gifu	1.07381
Steroidobacteraceae	chit5_vs_Gifu	1.12188
Streptomycetaceae	chit5_vs_Gifu	0.557611
Thermomonosporaceae	chit5_vs_Gifu	0.791406
Xanthobacteraceae	chit5_vs_Gifu	1.3281
Xanthomonadaceae	chit5_vs_Gifu	0.884001
Burkholderiaceae	Gifu_vs_nfr5	4.90107
Caulobacteraceae	Gifu_vs_nfr5	0.831959
Comamonadaceae	Gifu_vs_nfr5	0.7841
Devosiaceae	Gifu_vs_nfr5	1.17441
Mesorhizobium	Gifu_vs_nfr5	9.84685
Methylophilaceae	Gifu_vs_nfr5	1.24807
Nocardioidaceae	Gifu_vs_nfr5	4.20185
Oxalobacteraceae	Gifu_vs_nfr5	2.06309
Pseudomonadaceae	Gifu_vs_nfr5	0.621265
Rhizobiaceae	Gifu_vs_nfr5	0.600418
Sphingomonadaceae	Gifu_vs_nfr5	0.739203
Steroidobacteraceae	Gifu_vs_nfr5	0.915534
Streptomycetaceae	Gifu_vs_nfr5	1.18302
Thermomonosporaceae	Gifu_vs_nfr5	0.853069
Xanthobacteraceae	Gifu_vs_nfr5	0.900976
Xanthomonadaceae	Gifu_vs_nfr5	1.05899
Burkholderiaceae	nfr5_vs_Gifu	0.204037
Caulobacteraceae	nfr5_vs_Gifu	1.20198
Comamonadaceae	nfr5_vs_Gifu	1.27535
Devosiaceae	nfr5_vs_Gifu	0.851491
Mesorhizobium	nfr5_vs_Gifu	0.101555
Methylophilaceae	nfr5_vs_Gifu	0.801237
Nocardioidaceae	nfr5_vs_Gifu	0.23799
Oxalobacteraceae	nfr5_vs_Gifu	0.48471
Pseudomonadaceae	nfr5_vs_Gifu	1.60962
Rhizobiaceae	nfr5_vs_Gifu	1.66551
Sphingomonadaceae	nfr5_vs_Gifu	1.35281
Steroidobacteraceae	nfr5_vs_Gifu	1.09226
Streptomycetaceae	nfr5_vs_Gifu	0.845297
Thermomonosporaceae	nfr5_vs_Gifu	1.17224
Xanthobacteraceae	nfr5_vs_Gifu	1.10991
Xanthomonadaceae	nfr5_vs_Gifu	0.944295
