## Supplemental Table 5 for "Nitrogen source and Nod factor signaling map out the assemblies of *Lotus japonicus* root bacterial communities"

### Sheet: rhizopshere_predictor
Genus	Enriched	Depleted
Actinocorallia	Inorganic	None
Arthrobacter	Inorganic	None
AsCoM_g_1258	None	Inorganic
AsCoM_g_195	Symbiotic	Inorganic
AsCoM_g_321	Starved	None
AsCoM_g_4693	None	Inorganic
AsCoM_g_703	None	Symbiotic
AsCoM_g_71	Starved	None
AsCoM_g_7562	Inorganic	None
Bdellovibrio	None	Inorganic
Brevundimonas	Inorganic	None
Burkholderia-Caballeronia-Paraburkholderia	Symbiotic	Inorganic
Devosia	Inorganic	None
Gaiella	Inorganic	None
Hyphomicrobium	Symbiotic	None
Ideonella	None	Inorganic
Labrys	None	Inorganic
Lysobacter	Inorganic	None
Mesorhizobium	Symbiotic	None
MM2	Inorganic	None
Mycobacterium	Symbiotic	None
Nordella	None	Inorganic
Noviherbaspirillum	None	Symbiotic
Phyllobacterium	Symbiotic	None
Rhodoferax	Starved	Inorganic
Serratia	Inorganic	None
Sphingopyxis	Inorganic	None
Streptomyces	Inorganic	None

### Sheet: root_predictor
Genus	Enriched	Depleted
Actinocorallia	None	Symbiotic
Afipia	None	Inorganic
AsCoM_g_195	None	Inorganic
AsCoM_g_686	Starved	None
Azospirillum	None	Inorganic
Bdellovibrio	None	Inorganic
Burkholderia-Caballeronia-Paraburkholderia	None	Inorganic
Caulobacter	None	Inorganic
Duganella	Inorganic	None
Flavobacterium	None	Inorganic
Labrys	None	Inorganic
Lysobacter	Inorganic	None
Marmoricola	None	Starved
Mesorhizobium	Symbiotic	None
MM2	Inorganic	None
Mycobacterium	Symbiotic	None
Noviherbaspirillum	Inorganic	Symbiotic
Phyllobacterium	None	Inorganic
Rhodoferax	None	Inorganic
Serratia	Inorganic	None
Sphingobium	Inorganic	None
Sphingopyxis	Inorganic	None
Streptomyces	Inorganic	None

### Sheet: accurary
Model	Rhizosphere	Root
Ridge Regression	0.736842	0.628571
Support Vector Machine	0.789474	0.742857
Random Forest	0.657895	0.742857

### Sheet: state_related_ASVs_rhizosphere
OTUid	Enriched
Zotu178	Inorganic
Zotu913	Inorganic
Zotu373	Inorganic
Zotu398	Inorganic
Zotu496	Inorganic
Zotu728	Inorganic
Zotu139	Inorganic
Zotu145	Inorganic
Zotu3430	Inorganic
Zotu624	Inorganic
Zotu614	Inorganic
Zotu578	Inorganic
Zotu764	Inorganic
Zotu683	Inorganic
Zotu10364	Inorganic
Zotu107	Inorganic
Zotu120	Inorganic
Zotu1209	Inorganic
Zotu1223	Inorganic
Zotu1505	Inorganic
Zotu1530	Inorganic
Zotu18	Inorganic
Zotu2224	Inorganic
Zotu248	Inorganic
Zotu264	Inorganic
Zotu292	Inorganic
Zotu30	Inorganic
Zotu310	Inorganic
Zotu359	Inorganic
Zotu3608	Inorganic
Zotu3624	Inorganic
Zotu37	Inorganic
Zotu4006	Inorganic
Zotu4937	Inorganic
Zotu502	Inorganic
Zotu514	Inorganic
Zotu558	Inorganic
Zotu582	Inorganic
Zotu5862	Inorganic
Zotu640	Inorganic
Zotu6894	Inorganic
Zotu7515	Inorganic
Zotu7517	Inorganic
Zotu7628	Inorganic
Zotu7685	Inorganic
Zotu7857	Inorganic
Zotu7877	Inorganic
Zotu8285	Inorganic
Zotu9597	Inorganic
Zotu964	Inorganic
Zotu9815	Inorganic
Zotu1433	Inorganic
Zotu279	Inorganic
Zotu480	Inorganic
Zotu192	Inorganic
Zotu481	Inorganic
Zotu577	Inorganic
Zotu606	Inorganic
Zotu174	Inorganic
Zotu226	Inorganic
Zotu357	Inorganic
Zotu400	Inorganic
Zotu7213	Inorganic
Zotu116	Inorganic
Zotu167	Inorganic
Zotu231	Inorganic
Zotu431	Inorganic
Zotu484	Inorganic
Zotu549	Inorganic
Zotu579	Inorganic
Zotu605	Inorganic
Zotu8015	Inorganic
Zotu878	Inorganic
Zotu960	Inorganic
Zotu10767	Inorganic
Zotu1329	Inorganic
Zotu262	Inorganic
Zotu43	Inorganic
Zotu77	Inorganic
Zotu8582	Inorganic
Zotu9040	Inorganic
Zotu9158	Inorganic
Zotu663	Inorganic
Zotu726	Inorganic
Zotu272	Inorganic
Zotu1321	Inorganic
Zotu2349	Inorganic
Zotu470	Inorganic
Zotu592	Inorganic
Zotu9611	Inorganic
Zotu129	Inorganic
Zotu319	Inorganic
Zotu415	Inorganic
Zotu58	Inorganic
Zotu65	Inorganic
Zotu2819	Inorganic
Zotu8369	Inorganic
Zotu996	Inorganic
Zotu397	Inorganic
Zotu10311	Inorganic
Zotu11025	Inorganic
Zotu477	Inorganic
Zotu48	Inorganic
Zotu5880	Inorganic
Zotu7526	Inorganic
Zotu8173	Inorganic
Zotu8788	Inorganic
Zotu9941	Inorganic
Zotu1871	Inorganic
Zotu215	Inorganic
Zotu318	Inorganic
Zotu435	Inorganic
Zotu436	Inorganic
Zotu4634	Inorganic
Zotu51	Inorganic
Zotu527	Inorganic
Zotu660	Inorganic
Zotu9031	Inorganic
Zotu368	Inorganic
Zotu125	Inorganic
Zotu2901	Inorganic
Zotu332	Inorganic
Zotu456	Inorganic
Zotu512	Inorganic
Zotu5950	Inorganic
Zotu8628	Inorganic
Zotu9035	Inorganic
Zotu566	Inorganic
Zotu684	Inorganic
Zotu561	Inorganic
Zotu569	Inorganic
Zotu641	Inorganic
Zotu703	Inorganic
Zotu83	Inorganic
Zotu553	Starved
Zotu542	Starved
Zotu243	Starved
Zotu4185	Starved
Zotu281	Starved
Zotu222	Starved
Zotu855	Starved
Zotu829	Starved
Zotu545	Starved
Zotu322	Starved
Zotu112	Starved
Zotu271	Starved
Zotu307	Starved
Zotu379	Starved
Zotu6157	Starved
Zotu626	Starved
Zotu631	Starved
Zotu697	Starved
Zotu744	Starved
Zotu8550	Starved
Zotu9751	Starved
Zotu1005	Starved
Zotu1163	Starved
Zotu142	Starved
Zotu256	Starved
Zotu424	Starved
Zotu702	Starved
Zotu834	Starved
Zotu1486	Starved
Zotu219	Starved
Zotu759	Starved
Zotu523	Symbiotic
Zotu593	Symbiotic
Zotu2497	Symbiotic
Zotu346	Symbiotic
Zotu4506	Symbiotic
Zotu967	Symbiotic
Zotu973	Symbiotic
Zotu9127	Symbiotic
Zotu1384	Symbiotic
Zotu675	Symbiotic
Zotu708	Symbiotic
Zotu75	Symbiotic
Zotu1037	Symbiotic
Zotu114	Symbiotic
Zotu381	Symbiotic
Zotu499	Symbiotic
Zotu600	Symbiotic
Zotu740	Symbiotic
Zotu1	Symbiotic
Zotu10565	Symbiotic
Zotu11009	Symbiotic
Zotu1182	Symbiotic
Zotu2462	Symbiotic
Zotu2511	Symbiotic
Zotu295	Symbiotic
Zotu299	Symbiotic
Zotu3170	Symbiotic
Zotu33	Symbiotic
Zotu3328	Symbiotic
Zotu3447	Symbiotic
Zotu363	Symbiotic
Zotu4268	Symbiotic
Zotu505	Symbiotic
Zotu609	Symbiotic
Zotu611	Symbiotic
Zotu694	Symbiotic
Zotu700	Symbiotic
Zotu705	Symbiotic
Zotu7256	Symbiotic
Zotu921	Symbiotic
Zotu984	Symbiotic
Zotu1004	Symbiotic
Zotu1314	Symbiotic
Zotu1451	Symbiotic
Zotu1736	Symbiotic
Zotu239	Symbiotic
Zotu290	Symbiotic
Zotu506	Symbiotic
Zotu539	Symbiotic
Zotu580	Symbiotic
Zotu9310	Symbiotic
Zotu9979	Symbiotic
Zotu1824	Symbiotic
Zotu1847	Symbiotic
Zotu266	Symbiotic
Zotu10774	Symbiotic
Zotu1352	Symbiotic
Zotu190	Symbiotic
Zotu344	Symbiotic
Zotu416	Symbiotic
Zotu437	Symbiotic
Zotu453	Symbiotic
Zotu500	Symbiotic
Zotu9986	Symbiotic
Zotu1021	Symbiotic
Zotu106	Symbiotic
Zotu122	Symbiotic
Zotu1448	Symbiotic
Zotu168	Symbiotic
Zotu1951	Symbiotic
Zotu2343	Symbiotic
Zotu241	Symbiotic
Zotu247	Symbiotic
Zotu27	Symbiotic
Zotu298	Symbiotic
Zotu3335	Symbiotic
Zotu3338	Symbiotic
Zotu3469	Symbiotic
Zotu3554	Symbiotic
Zotu4221	Symbiotic
Zotu425	Symbiotic
Zotu438	Symbiotic
Zotu455	Symbiotic
Zotu543	Symbiotic
Zotu61	Symbiotic
Zotu6224	Symbiotic
Zotu643	Symbiotic
Zotu760	Symbiotic
Zotu767	Symbiotic
Zotu920	Symbiotic
Zotu950	Symbiotic
Zotu1679	Symbiotic
Zotu169	Symbiotic
Zotu1830	Symbiotic
Zotu207	Symbiotic
Zotu235	Symbiotic
Zotu3689	Symbiotic
Zotu5330	Symbiotic
Zotu5668	Symbiotic
Zotu5853	Symbiotic
Zotu6779	Symbiotic
Zotu712	Symbiotic
Zotu9338	Symbiotic
Zotu10460	Symbiotic
Zotu124	Symbiotic
Zotu1390	Symbiotic
Zotu144	Symbiotic
Zotu161	Symbiotic
Zotu187	Symbiotic
Zotu20	Symbiotic
Zotu204	Symbiotic
Zotu277	Symbiotic
Zotu291	Symbiotic
Zotu2922	Symbiotic
Zotu294	Symbiotic
Zotu309	Symbiotic
Zotu327	Symbiotic
Zotu36	Symbiotic
Zotu41	Symbiotic
Zotu426	Symbiotic
Zotu434	Symbiotic
Zotu466	Symbiotic
Zotu4728	Symbiotic
Zotu518	Symbiotic
Zotu5715	Symbiotic
Zotu7349	Symbiotic
Zotu843	Symbiotic
Zotu8998	Symbiotic
Zotu905	Symbiotic
Zotu9071	Symbiotic
Zotu916	Symbiotic
Zotu9204	Symbiotic
Zotu957	Symbiotic
Zotu9811	Symbiotic
Zotu99	Symbiotic

### Sheet: state_related_ASVs_root
OTUid	Enriched
Zotu373	Inorganic
Zotu496	Inorganic
Zotu145	Inorganic
Zotu3430	Inorganic
Zotu614	Inorganic
Zotu764	Inorganic
Zotu10554	Inorganic
Zotu107	Inorganic
Zotu120	Inorganic
Zotu1209	Inorganic
Zotu1223	Inorganic
Zotu131	Inorganic
Zotu1505	Inorganic
Zotu1530	Inorganic
Zotu18	Inorganic
Zotu264	Inorganic
Zotu292	Inorganic
Zotu30	Inorganic
Zotu310	Inorganic
Zotu3608	Inorganic
Zotu37	Inorganic
Zotu4006	Inorganic
Zotu502	Inorganic
Zotu53	Inorganic
Zotu582	Inorganic
Zotu6894	Inorganic
Zotu7515	Inorganic
Zotu7517	Inorganic
Zotu7628	Inorganic
Zotu7685	Inorganic
Zotu7857	Inorganic
Zotu8285	Inorganic
Zotu9597	Inorganic
Zotu964	Inorganic
Zotu9815	Inorganic
Zotu480	Inorganic
Zotu610	Inorganic
Zotu283	Inorganic
Zotu606	Inorganic
Zotu174	Inorganic
Zotu226	Inorganic
Zotu250	Inorganic
Zotu284	Inorganic
Zotu618	Inorganic
Zotu116	Inorganic
Zotu167	Inorganic
Zotu231	Inorganic
Zotu383	Inorganic
Zotu431	Inorganic
Zotu509	Inorganic
Zotu549	Inorganic
Zotu579	Inorganic
Zotu605	Inorganic
Zotu620	Inorganic
Zotu686	Inorganic
Zotu755	Inorganic
Zotu8015	Inorganic
Zotu878	Inorganic
Zotu88	Inorganic
Zotu960	Inorganic
Zotu9639	Inorganic
Zotu302	Inorganic
Zotu551	Inorganic
Zotu9996	Inorganic
Zotu663	Inorganic
Zotu726	Inorganic
Zotu10348	Inorganic
Zotu1321	Inorganic
Zotu1356	Inorganic
Zotu16	Inorganic
Zotu2336	Inorganic
Zotu2349	Inorganic
Zotu2356	Inorganic
Zotu257	Inorganic
Zotu2779	Inorganic
Zotu3149	Inorganic
Zotu592	Inorganic
Zotu645	Inorganic
Zotu7529	Inorganic
Zotu84	Inorganic
Zotu9611	Inorganic
Zotu650	Inorganic
Zotu223	Inorganic
Zotu9295	Inorganic
Zotu112	Inorganic
Zotu1207	Inorganic
Zotu1467	Inorganic
Zotu2186	Inorganic
Zotu2381	Inorganic
Zotu2819	Inorganic
Zotu3435	Inorganic
Zotu3884	Inorganic
Zotu412	Inorganic
Zotu4279	Inorganic
Zotu554	Inorganic
Zotu5557	Inorganic
Zotu581	Inorganic
Zotu6	Inorganic
Zotu6157	Inorganic
Zotu7590	Inorganic
Zotu7835	Inorganic
Zotu95	Inorganic
Zotu9596	Inorganic
Zotu996	Inorganic
Zotu10311	Inorganic
Zotu10637	Inorganic
Zotu11025	Inorganic
Zotu3949	Inorganic
Zotu48	Inorganic
Zotu483	Inorganic
Zotu5660	Inorganic
Zotu5880	Inorganic
Zotu590	Inorganic
Zotu62	Inorganic
Zotu7526	Inorganic
Zotu8173	Inorganic
Zotu8788	Inorganic
Zotu9941	Inorganic
Zotu182	Inorganic
Zotu1871	Inorganic
Zotu215	Inorganic
Zotu435	Inorganic
Zotu475	Inorganic
Zotu4995	Inorganic
Zotu51	Inorganic
Zotu527	Inorganic
Zotu594	Inorganic
Zotu599	Inorganic
Zotu7765	Inorganic
Zotu87	Inorganic
Zotu368	Inorganic
Zotu559	Inorganic
Zotu125	Inorganic
Zotu332	Inorganic
Zotu9035	Inorganic
Zotu1486	Inorganic
Zotu196	Inorganic
Zotu482	Inorganic
Zotu884	Inorganic
Zotu9292	Inorganic
Zotu566	Inorganic
Zotu561	Inorganic
Zotu569	Inorganic
Zotu83	Inorganic
Zotu9043	Inorganic
Zotu542	Starved
Zotu281	Starved
Zotu392	Starved
Zotu1055	Starved
Zotu1271	Starved
Zotu156	Starved
Zotu162	Starved
Zotu200	Starved
Zotu246	Starved
Zotu252	Starved
Zotu268	Starved
Zotu280	Starved
Zotu320	Starved
Zotu377	Starved
Zotu39	Starved
Zotu401	Starved
Zotu678	Starved
Zotu82	Starved
Zotu874	Starved
Zotu93	Starved
Zotu1011	Starved
Zotu1206	Starved
Zotu545	Starved
Zotu671	Starved
Zotu142	Starved
Zotu353	Symbiotic
Zotu523	Symbiotic
Zotu593	Symbiotic
Zotu243	Symbiotic
Zotu9127	Symbiotic
Zotu127	Symbiotic
Zotu151	Symbiotic
Zotu186	Symbiotic
Zotu228	Symbiotic
Zotu407	Symbiotic
Zotu454	Symbiotic
Zotu458	Symbiotic
Zotu464	Symbiotic
Zotu534	Symbiotic
Zotu708	Symbiotic
Zotu75	Symbiotic
Zotu8538	Symbiotic
Zotu9723	Symbiotic
Zotu10565	Symbiotic
Zotu1182	Symbiotic
Zotu175	Symbiotic
Zotu1829	Symbiotic
Zotu295	Symbiotic
Zotu33	Symbiotic
Zotu700	Symbiotic
Zotu78	Symbiotic
Zotu984	Symbiotic
Zotu506	Symbiotic
Zotu1824	Symbiotic
Zotu1847	Symbiotic
Zotu266	Symbiotic
Zotu10774	Symbiotic
Zotu500	Symbiotic
Zotu395	Symbiotic
Zotu555	Symbiotic
Zotu1007	Symbiotic
Zotu1021	Symbiotic
Zotu106	Symbiotic
Zotu10712	Symbiotic
Zotu1201	Symbiotic
Zotu122	Symbiotic
Zotu126	Symbiotic
Zotu1448	Symbiotic
Zotu168	Symbiotic
Zotu1859	Symbiotic
Zotu189	Symbiotic
Zotu2	Symbiotic
Zotu2343	Symbiotic
Zotu254	Symbiotic
Zotu260	Symbiotic
Zotu27	Symbiotic
Zotu274	Symbiotic
Zotu286	Symbiotic
Zotu298	Symbiotic
Zotu315	Symbiotic
Zotu3469	Symbiotic
Zotu3554	Symbiotic
Zotu417	Symbiotic
Zotu425	Symbiotic
Zotu4281	Symbiotic
Zotu455	Symbiotic
Zotu543	Symbiotic
Zotu557	Symbiotic
Zotu604	Symbiotic
Zotu61	Symbiotic
Zotu622	Symbiotic
Zotu643	Symbiotic
Zotu6875	Symbiotic
Zotu69	Symbiotic
Zotu72	Symbiotic
Zotu76	Symbiotic
Zotu760	Symbiotic
Zotu80	Symbiotic
Zotu914	Symbiotic
Zotu9247	Symbiotic
Zotu950	Symbiotic
Zotu1115	Symbiotic
Zotu1121	Symbiotic
Zotu133	Symbiotic
Zotu1391	Symbiotic
Zotu1656	Symbiotic
Zotu1679	Symbiotic
Zotu1830	Symbiotic
Zotu1890	Symbiotic
Zotu235	Symbiotic
Zotu2579	Symbiotic
Zotu271	Symbiotic
Zotu2825	Symbiotic
Zotu311	Symbiotic
Zotu3437	Symbiotic
Zotu3689	Symbiotic
Zotu378	Symbiotic
Zotu4015	Symbiotic
Zotu423	Symbiotic
Zotu45	Symbiotic
Zotu494	Symbiotic
Zotu507	Symbiotic
Zotu517	Symbiotic
Zotu5853	Symbiotic
Zotu6779	Symbiotic
Zotu8046	Symbiotic
Zotu872	Symbiotic
Zotu8752	Symbiotic
Zotu9251	Symbiotic
Zotu9338	Symbiotic
Zotu124	Symbiotic
Zotu161	Symbiotic
Zotu1944	Symbiotic
Zotu204	Symbiotic
Zotu256	Symbiotic
Zotu277	Symbiotic
Zotu291	Symbiotic
Zotu2922	Symbiotic
Zotu294	Symbiotic
Zotu327	Symbiotic
Zotu3619	Symbiotic
Zotu424	Symbiotic
Zotu426	Symbiotic
Zotu434	Symbiotic
Zotu466	Symbiotic
Zotu487	Symbiotic
Zotu5715	Symbiotic
Zotu6101	Symbiotic
Zotu617	Symbiotic
Zotu636	Symbiotic
Zotu721	Symbiotic
Zotu7349	Symbiotic
Zotu7974	Symbiotic
Zotu825	Symbiotic
Zotu8973	Symbiotic
Zotu8998	Symbiotic
Zotu905	Symbiotic
Zotu957	Symbiotic
Zotu9679	Symbiotic
Zotu9811	Symbiotic
Zotu440	Symbiotic
Zotu623	Symbiotic
Zotu641	Symbiotic
