## Supplemental Table 6 for "Nitrogen source and Nod factor signaling map out the assemblies of *Lotus japonicus* root bacterial communities"

### Sheet: Sheet1
LjSPHERE_no.（IRL1）	ASV_no.	Family	Genus
LjRoot31	ASV1	Burkholderiaceae	Burkholderia
LjRoot34	ASV1	Burkholderiaceae	Burkholderia
LjRoot3	ASV1	Burkholderiaceae	Burkholderia
LjRoot21	ASV10	Xanthomonadaceae	Pseudoxanthomonas
LjRoot206	ASV10	Xanthomonadaceae	Pseudoxanthomonas
LjRoot28	ASV11	Comamonadaceae	Methylibium
LjRoot24	ASV12	Intrasporangiaceae	Knoellia
LjRoot207	ASV12	Intrasporangiaceae	Knoellia
LjRoot47	ASV12	Intrasporangiaceae	Knoellia
LjRoot48	ASV12	Intrasporangiaceae	Knoellia
LjRoot27	ASV13	Intrasporangiaceae	Terrabacter
LjRoot49	ASV13	Intrasporangiaceae	Terrabacter
LjRoot8	ASV14	Microbacteriaceae	Agromyces
LjRoot204	ASV15	Microbacteriaceae	Microbacterium
LjRoot42	ASV15	Microbacteriaceae	Microbacterium
LjRoot44	ASV15	Microbacteriaceae	Microbacterium
LjRoot12	ASV15	Microbacteriaceae	Microbacterium
LjRoot19	ASV16	Microbacteriaceae	Microbacterium
LjRoot45	ASV16	Microbacteriaceae	Microbacterium
LjRoot186	ASV15	Microbacteriaceae	Microbacterium
LjRoot51	ASV16	Rhodocyclaceae	Shinella
LjRoot29	ASV16	Rhodocyclaceae	Shinella
LjRoot30	ASV17	Hyphomicrobiaceae	Devosia
LjRoot16	ASV18	Hyphomicrobiaceae	Devosia
LjRoot22	ASV19	Burkholderiaceae	Burkholderia
LjRoot20	ASV2	Comamonadaceae	Acidovorax
LjRoot37	ASV20	Comamonadaceae	Acidovorax
LjRoot38	ASV20	Comamonadaceae	Acidovorax
LjRoot39	ASV21	Comamonadaceae	Pseudorhodoferax
LjRoot40	ASV21	Comamonadaceae	Pseudorhodoferax
LjRoot26	ASV21	Comamonadaceae	Pseudorhodoferax
LjRoot208	ASV21	Comamonadaceae	Pseudorhodoferax
LjRoot41	ASV21	Comamonadaceae	Pseudorhodoferax
LjRoot32	ASV22	Oxalobacteraceae	Herbaspirillum
LjRoot33	ASV22	Oxalobacteraceae	Herbaspirillum
LjRoot25	ASV22	Oxalobacteraceae	Herbaspirillum
LjRoot35	ASV22	Oxalobacteraceae	Herbaspirillum
LjRoot36	ASV22	Oxalobacteraceae	Herbaspirillum
LjRoot4	ASV23	Rhizobiaceae	Rhizobium
LjRoot11	ASV24	Rhizobiaceae	Rhizobium
LjRoot145	ASV31	Bradyrhizobiaceae	Bosea
LjRoot78	ASV5	Micrococcaceae	Arthrobacter
LjRoot46	ASV26	Rhizobiales	Rhizobiales
LjRoot50	ASV26	Rhizobiales	Rhizobiales
LjRoot43	ASV27	Pseudomonadaceae	Pseudomonas
LjRoot6	ASV27	Pseudomonadaceae	Pseudomonas
LjRoot205	ASV28	Bacillaceae	Bacillus
LjRoot5	ASV28	Bacillaceae	Bacillus
LjRoot53	ASV28	Bacillaceae	Bacillus
LjRoot15	ASV29	Bacillaceae	Bacillus
LjRoot2	ASV30	Bradyrhizobiaceae	Bosea
LjRoot52	ASV30	Bradyrhizobiaceae	Bosea
LjRoot23	ASV31	Bradyrhizobiaceae	Bosea
LjRoot9	ASV32	Bradyrhizobiaceae	Bosea
LjRoot1	ASV33	Alcaligenaceae	Bordetella
LjRoot10	ASV34	Rhizobiaceae	Ensifer
LjRoot7	ASV36	Phyllobacteriaceae	Aminobacter
LjRoot14	ASV5	Micrococcaceae	Arthrobacter
LjRoot13	ASV6	Micrococcaceae	Arthrobacter
LjRoot17	ASV7	Caulobacteraceae	Brevundimonas
LjRoot18	ASV9	Xanthomonadaceae	Dyella
